# Paired multiomic profiling defines the healthy human synovium–infrapatellar fat pad stromal continuum

**DOI:** 10.64898/2026.11.13.765998

**Authors:** Hannah Swahn, Irene Lorenzo Gomez, Lisa Janssen, Chelsea Kenvisay, Merissa Olmer, Tristan Maerz, Rachel E. Miller, Anne-Marie Malfait, Dana E. Orange, Bella Mehta, Miguel Otero, Theodore J. Price, The RE-JOIN Consortium Investigators, Martin K. Lotz

## Abstract

The synovium and infrapatellar fat pad (IPFP) are anatomically contiguous tissues implicated in osteoarthritis, yet their cellular and molecular organization in the healthy human knee remains poorly defined. We combined bulk RNA sequencing with paired single-nucleus transcriptomic and chromatin accessibility profiling to establish a quantitative multiomic reference of healthy human synovium and IPFP. Analysis of 54,716 nuclei from six cadaveric donors identified 23 synovial and 20 IPFP cell populations and indicated that the two tissues share one transcriptionally continuous, largely quiescent stromal compartment. Stromal populations shared core transcriptional programs but differed primarily in extracellular matrix output, with transcripts of inhibitory regulators predominating over those of their functional opponents. TIMP3 exceeded MMP14 in 42 of 43 single-nucleus populations across both tissues and by 13-to 39-fold in bulk tissue. Chromatin accessibility primarily distinguished stromal lineages and resolved transcriptionally defined subtypes, separating synovial lining from sublining fibroblasts and adipocytes from fibroblasts. Fibroblast and adipocyte populations occupied a common transcriptional trajectory accompanied by declining expression of organelle-turnover programs and little proliferation, with no dividing adipocytes and fewer than 0.05% of fibroblasts in the cell cycle. Despite this shared organization, the IPFP exhibited greater inferred intercellular signaling, attributable in part to BMP5, which was not detected in synovium. These findings describe healthy synovium and IPFP as regionally specialized parts of a transcriptionally continuous stromal compartment and provide a quantitative reference for identifying cellular and regulatory changes in joint disease.
