## Supplementary material for "Paired multiomic profiling defines the healthy human synovium–infrapatellar fat pad stromal continuum": Supp Data 3

### Sheet: README
README
Supplementary Data 3. The 29 opposing gene pairs (Fig. 2g, Fig. 4g; Methods, Opposing gene pairs).
pairs: program, activator (drives the process) and inhibitor (opposes it), rationale and mechanistic class (19 direct antagonists acting on the same molecular step; 10 indirect indicators of the balance between two arms of a pathway).
references: one primary or review reference per pair, each verified against PubMed (PMID).
robustness_summary, sign_test_by_class: pair-level binomial sign tests, random-pair null, leave-one-donor-out and both-genes-detected checks, per tissue.
bulk_healthy: the same ratios in bulk RNA-seq TPM of the healthy synovium (n = 14) and IPFP (n = 18) cohorts.
gene_length_bias: nucleus-minus-bulk expression against gene length, genome-wide and across the pairs.
Ratios are of transcripts; they indicate the direction of a balance and do not measure protein stoichiometry or activity.
Population counts. sn_*_pops_inhibitor_favored counts populations whose donor-median ratio favors the inhibitor at any fold. The counts given in the text use the stricter call of the Methods (the ratio favors one side by at least two-fold in every donor) and are in the columns sn_*_pops_inhibitor_2fold_every_donor and sn_*_pops_activator_2fold_every_donor.
Bulk folds. bulk_healthy reports the TIMP3/MMP14 fold as the ratio of the median TPMs across donors (38.7 in synovium, 12.9 in the IPFP), the value used in the text and Fig. 10; the pairs sheet columns bulk_*_median_donor_fold_inh_over_act give the median of the per-donor ratios.

### Sheet: pairs
pair_id	program	activator	inhibitor	rationale	pair	mechanistic_class	assessment_note	references_verified_PubMed	sn_syn_median_fold_inh_over_act	sn_syn_pops_inhibitor_favored	bulk_syn_Normal_median_donor_fold_inh_over_act	bulk_syn_Normal_donors_inhibitor_favored	sn_fatpad_median_fold_inh_over_act	sn_fatpad_pops_inhibitor_favored	bulk_fatpad_Normal_median_donor_fold_inh_over_act	bulk_fatpad_Normal_donors_inhibitor_favored	sn_syn_pops_inhibitor_2fold_every_donor	sn_syn_pops_activator_2fold_every_donor	sn_fatpad_pops_inhibitor_2fold_every_donor	sn_fatpad_pops_activator_2fold_every_donor
1	Apoptosis	BAX	BCL2	BAX pore formation at the MOM is directly opposed by BCL2 sequestration	BAX / BCL2	direct same-step antagonists		Oltvai ZN 1993 Cell (PMID 8358790)	33.87	23/23	3.65	9/14	138.12	20/20	6.49	13/18	23/23	0/23	19/20	0/20
2	Apoptosis	BAX	BCL2L1	BCL-xL binds and neutralizes activated BAX	BAX / BCL2L1	direct same-step antagonists		Edlich F 2011 Cell (PMID 21458670)	47.03	23/23	7.29	13/14	44.84	20/20	107.26	17/18	22/23	0/23	20/20	0/20
3	Apoptosis	BAK1	MCL1	MCL1 is the principal restraint on BAK1 oligomerisation	BAK1 / MCL1	direct same-step antagonists		Willis SN 2005 Genes Dev (PMID 15901672)	53.25	23/23	23.68	13/14	56.73	20/20	169.29	18/18	23/23	0/23	19/20	0/20
4	Apoptosis	PMAIP1	MCL1	NOXA is the selective BH3-only antagonist of MCL1	PMAIP1 / MCL1	direct same-step antagonists		Chen L 2005 Mol Cell (PMID 15694340)	47.58	23/23	97.68	14/14	51.8	20/20	222.4	18/18	22/23	0/23	19/20	0/20
5	Apoptosis	BBC3	BCL2L1	PUMA displaces BAX/BAK from BCL-xL	BBC3 / BCL2L1	direct same-step antagonists		Chipuk JE 2005 Science (PMID 16151013)	42.27	23/23	10.26	13/14	40.7	20/20	83.71	17/18	22/23	0/23	20/20	0/20
6	Apoptosis	CASP3	XIAP	XIAP is a direct active-site inhibitor of caspase-3	CASP3 / XIAP	direct same-step antagonists		Deveraux QL 1997 Nature (PMID 9230442)	1.79	21/23	1.09	10/14	3.69	20/20	1.68	12/18	9/23	0/23	15/20	0/20
7	Apoptosis	CASP9	XIAP	XIAP BIR3 domain directly inhibits caspase-9	CASP9 / XIAP	direct same-step antagonists		Shiozaki EN 2003 Mol Cell (PMID 12620238)	6.75	21/23	2.7	10/14	13.33	20/20	9.25	16/18	19/23	0/23	18/20	0/20
8	Apoptosis	CASP8	CFLAR	c-FLIP competes with caspase-8 for DISC recruitment	CASP8 / CFLAR	direct same-step antagonists		Irmler M 1997 Nature (PMID 9217161)	17.37	23/23	24.3	14/14	24.49	20/20	7.36	18/18	20/23	0/23	19/20	0/20
9	Apoptosis	CASP8	BIRC3	cIAP2 ubiquitinates and restrains caspase-8 activation downstream of TNFR1	CASP8 / BIRC3	direct same-step antagonists	cIAP2 restrains caspase-8 indirectly (ubiquitination / NF-kB), not active-site inhibition	Wang CY 1998 Science (PMID 9733516)	0.27	2/23	1.55	8/14	0.32	2/20	0.49	2/18	0/23	9/23	1/20	12/20
10	Senescence	CDKN1A	CCND1	p21 inhibits the cyclin D1-CDK4/6 complex that drives G1 exit	CDKN1A / CCND1	indirect / proxy	p21 inhibits cyclin D-CDK4/6 directly, but CCND1 as the senescence 'inhibitor' is a proxy	Harper JW 1993 Cell (PMID 8242751)	0.21	1/23	0.37	3/14	0.28	0/20	0.29	5/18	0/23	12/23	0/20	10/20
11	Senescence	CDKN2A	CDK4	p16INK4a is the direct inhibitor of CDK4	CDKN2A / CDK4	direct same-step antagonists		Serrano M 1993 Nature (PMID 8259215)	3.42	17/22	28.5	13/14	3.46	17/20	15.41	15/18	9/22	0/22	8/20	0/20
12	Senescence	CDKN1A	LMNB1	lamin B1 loss is a hallmark of established senescence; p21 marks arrest	CDKN1A / LMNB1	indirect / proxy	marker pair (lamin B1 loss marks senescence); not antagonists at one step	Freund A 2012 Mol Biol Cell (PMID 22496421)	0.12	1/23	0.02	1/14	0.12	3/20	0.03	1/18	0/23	15/23	1/20	12/20
13	Senescence	TP53	MDM2	MDM2 is the E3 ligase that degrades p53 (direct negative feedback)	TP53 / MDM2	direct same-step antagonists		Haupt Y 1997 Nature (PMID 9153395); Momand J 1992 Cell (PMID 1535557)	16.11	23/23	2.98	13/14	11.39	20/20	1.2	11/18	22/23	0/23	20/20	0/20
14	Proliferation	CDK2	CDKN1B	p27 is the direct stoichiometric inhibitor of cyclin E-CDK2	CDK2 / CDKN1B	direct same-step antagonists		Polyak K 1994 Cell (PMID 8033212)	6.01	23/23	15.19	14/14	5.76	20/20	4.48	16/18	20/23	0/23	15/20	0/20
15	Proliferation	CCNB1	CDKN1A	p21 blocks the cyclin B1-CDK1 mitotic entry complex	CCNB1 / CDKN1A	direct same-step antagonists		Charrier-Savournin FB 2004 Mol Biol Cell (PMID 15181148)	11.48	23/23	104.59	13/14	12.94	20/20	74.54	16/18	20/23	0/23	14/20	0/20
16	UPR_arm_balance	DDIT3	HSPA5	CHOP (terminal, pro-apoptotic arm) against BiP (adaptive chaperone arm)	DDIT3 / HSPA5	indirect / proxy	UPR arm-balance indicator, not a single-step antagonism	Bertolotti A 2000 Nat Cell Biol (PMID 10854322); Marciniak SJ 2004 Genes Dev (PMID 15601821); Hetz C 2012 Nat Rev Mol Cell Biol (PMID 22251901)	4.58	23/23	1.3	8/14	3.61	19/20	15.16	13/18	10/23	0/23	7/20	0/20
17	UPR_arm_balance	DDIT3	XBP1	CHOP output against the adaptive IRE1-XBP1 chaperone/ERAD program	DDIT3 / XBP1	indirect / proxy	UPR arm-balance indicator, not a single-step antagonism	Lin JH 2007 Science (PMID 17991856); Hetz C 2012 Nat Rev Mol Cell Biol (PMID 22251901)	1.76	21/23	6.12	14/14	1.43	16/20	13.43	15/18	5/23	0/23	4/20	0/20
18	UPR_arm_balance	TRIB3	HSPA5	TRIB3 is a CHOP target that amplifies terminal UPR signaling	TRIB3 / HSPA5	indirect / proxy	UPR arm-balance indicator, not a single-step antagonism	Ohoka N 2005 EMBO J (PMID 15775988); Hetz C 2012 Nat Rev Mol Cell Biol (PMID 22251901)	32.52	23/23	20.19	11/14	24.03	20/20	82.39	16/18	22/23	0/23	16/20	0/20
19	Oxidative_stress	NOX4	SOD2	NOX4 generates superoxide; mitochondrial SOD2 disposes of it	NOX4 / SOD2	indirect / proxy	weak: NOX4 releases mainly H2O2 (Takac 2011); SOD2 dismutates mitochondrial superoxide	Bedard K 2007 Physiol Rev (PMID 17237347); Takac I 2011 J Biol Chem (PMID 21343298)	1.11	14/23	14.2	14/14	0.93	9/20	4.81	18/18	3/23	0/23	1/20	1/20
20	Oxidative_stress	NOX4	CAT	catalase clears the H2O2 that NOX4 produces	NOX4 / CAT	indirect / proxy	moderate: catalase consumes H2O2, but many other peroxidases share the load	Bedard K 2007 Physiol Rev (PMID 17237347); Takac I 2011 J Biol Chem (PMID 21343298)	0.18	0/23	9.09	14/14	0.4	6/20	13.35	17/18	0/23	14/23	3/20	6/20
21	Oxidative_stress	CYBB	SOD1	phagocyte NOX2 oxidative burst against cytosolic SOD1 capacity	CYBB / SOD1	indirect / proxy	weak: NOX2 superoxide is largely extracellular/phagosomal; SOD1 is cytosolic	Bedard K 2007 Physiol Rev (PMID 17237347); Takac I 2011 J Biol Chem (PMID 21343298)	1.63	15/23	4.27	10/14	10.69	16/20	5.9	15/18	1/23	5/23	15/20	2/20
22	Autophagy	BECN1	BCL2	BCL2 binds Beclin-1 and directly blocks autophagosome nucleation	BECN1 / BCL2	direct same-step antagonists		Pattingre S 2005 Cell (PMID 16179260)	6.71	23/23	0.16	1/14	16.13	20/20	0.23	0/18	18/23	0/23	18/20	0/20
23	TGFb_signaling	TGFB1	SMAD7	SMAD7 is the inhibitory SMAD induced as direct negative feedback	TGFB1 / SMAD7	indirect / proxy	ligand vs intracellular feedback inhibitor; indirect	Nakao A 1997 Nature (PMID 9335507)	1.83	18/23	0.15	2/14	2.29	14/20	0.43	4/18	6/23	0/23	5/20	1/20
24	TGFb_signaling	TGFB1	SMAD6	SMAD6 competes with SMAD4 for receptor-activated SMAD binding	TGFB1 / SMAD6	indirect / proxy	SMAD6 preferentially inhibits BMP (SMAD1/5) signaling; mismatched to TGFB1	Hata A 1998 Genes Dev (PMID 9436979); Imamura T 1997 Nature (PMID 9335505)	1.02	13/23	0.3	1/14	2.35	14/20	0.42	4/18	4/23	2/23	7/20	1/20
25	ECM_remodeling	MMP1	TIMP1	TIMP1 is the cognate stoichiometric inhibitor of MMP1	MMP1 / TIMP1	direct same-step antagonists		Brew K 2010 Biochim Biophys Acta (PMID 20080133)	35.44	23/23	466.87	14/14	14.34	19/19	295.39	15/18	19/23	0/23	14/19	0/19
26	ECM_remodeling	MMP2	TIMP2	TIMP2 forms a 1:1 complex with proMMP2	MMP2 / TIMP2	direct same-step antagonists	TIMP2 also required for MT1-MMP-mediated proMMP2 activation (Strongin 1995)	Goldberg GI 1989 Proc Natl Acad Sci U S A (PMID 2554304); Strongin AY 1995 J Biol Chem (PMID 7890645)	0.81	10/23	0.6	3/14	1.5	14/20	0.66	5/18	2/23	8/23	6/20	5/20
27	ECM_remodeling	MMP3	TIMP1	TIMP1 is the principal inhibitor of stromelysin-1	MMP3 / TIMP1	direct same-step antagonists		Gomis-Rüth FX 1997 Nature (PMID 9288970)	6.36	22/23	1.96	9/14	1.68	15/20	2.56	10/18	12/23	0/23	2/20	0/20
28	ECM_remodeling	ADAMTS5	TIMP3	TIMP3 is the only endogenous inhibitor of the aggrecanase ADAMTS5	ADAMTS5 / TIMP3	direct same-step antagonists	'only endogenous inhibitor' overstates; alpha2-macroglobulin also inhibits ADAMTS5	Kashiwagi M 2001 J Biol Chem (PMID 11278243)	3.38	23/23	14.31	14/14	5.38	20/20	34.34	18/18	11/23	0/23	13/20	0/20
29	ECM_remodeling	MMP14	TIMP3	TIMP3 inhibits membrane-type MT1-MMP at the cell surface	MMP14 / TIMP3	direct same-step antagonists		Will H 1996 J Biol Chem (PMID 8663332)	32.53	23/23	36.38	14/14	36.5	20/20	14.2	18/18	22/23	0/23	20/20	0/20

### Sheet: references
pair_id	pair	pmid	first_author	year	title	journal	verified	note
1	BAX/BCL2	8358790	Oltvai ZN	1993	Bcl-2 heterodimerizes in vivo with a conserved homolog, Bax, that accelerates programmed cell death.	Cell	TRUE	matches candidate; verified via esummary
2	BAX/BCL2L1	21458670	Edlich F	2011	Bcl-x(L) retrotranslocates Bax from the mitochondria into the cytosol.	Cell	TRUE	matches candidate; verified via esummary
3	BAK1/MCL1	15901672	Willis SN	2005	Proapoptotic Bak is sequestered by Mcl-1 and Bcl-xL, but not Bcl-2, until displaced by BH3-only proteins.	Genes Dev	TRUE	matches candidate; verified via esummary
4	PMAIP1/MCL1	15694340	Chen L	2005	Differential targeting of prosurvival Bcl-2 proteins by their BH3-only ligands allows complementary apoptotic function.	Mol Cell	TRUE	matches candidate; verified via esummary
5	BBC3/BCL2L1	16151013	Chipuk JE	2005	PUMA couples the nuclear and cytoplasmic proapoptotic function of p53.	Science	TRUE	matches candidate; verified via esummary
6	CASP3/XIAP	9230442	Deveraux QL	1997	X-linked IAP is a direct inhibitor of cell-death proteases.	Nature	TRUE	matches candidate; verified via esummary
7	CASP9/XIAP	12620238	Shiozaki EN	2003	Mechanism of XIAP-mediated inhibition of caspase-9.	Mol Cell	TRUE	matches candidate; verified via esummary
8	CASP8/CFLAR	9217161	Irmler M	1997	Inhibition of death receptor signals by cellular FLIP.	Nature	TRUE	matches candidate; verified via esummary
9	CASP8/BIRC3	9733516	Wang CY	1998	NF-kappaB antiapoptosis: induction of TRAF1 and TRAF2 and c-IAP1 and c-IAP2 to suppress caspase-8 activation.	Science	TRUE	matches candidate; verified via esummary
10	CDKN1A/CCND1	8242751	Harper JW	1993	The p21 Cdk-interacting protein Cip1 is a potent inhibitor of G1 cyclin-dependent kinases.	Cell	TRUE	matches candidate; verified via esummary
11	CDKN2A/CDK4	8259215	Serrano M	1993	A new regulatory motif in cell-cycle control causing specific inhibition of cyclin D/CDK4.	Nature	TRUE	matches candidate; verified via esummary
12	CDKN1A/LMNB1	22496421	Freund A	2012	Lamin B1 loss is a senescence-associated biomarker.	Mol Biol Cell	TRUE	matches candidate; verified via esummary
13	TP53/MDM2	9153395	Haupt Y	1997	Mdm2 promotes the rapid degradation of p53.	Nature	TRUE	matches candidate; verified via esummary
13	TP53/MDM2	1535557	Momand J	1992	The mdm-2 oncogene product forms a complex with the p53 protein and inhibits p53-mediated transactivation.	Cell	TRUE	alternative to Haupt 1997; matches candidate
14	CDK2/CDKN1B	8033212	Polyak K	1994	Cloning of p27Kip1, a cyclin-dependent kinase inhibitor and a potential mediator of extracellular antimitogenic signals.	Cell	TRUE	matches candidate; verified via esummary
15	CCNB1/CDKN1A	15181148	Charrier-Savournin FB	2004	p21-Mediated nuclear retention of cyclin B1-Cdk1 in response to genotoxic stress.	Mol Biol Cell	TRUE	matches candidate; verified via esummary
16	DDIT3/HSPA5	10854322	Bertolotti A	2000	Dynamic interaction of BiP and ER stress transducers in the unfolded-protein response.	Nat Cell Biol	TRUE	matches candidate; verified via esummary
16	DDIT3/HSPA5	15601821	Marciniak SJ	2004	CHOP induces death by promoting protein synthesis and oxidation in the stressed endoplasmic reticulum.	Genes Dev	TRUE	matches candidate; verified via esummary
17	DDIT3/XBP1	17991856	Lin JH	2007	IRE1 signaling affects cell fate during the unfolded protein response.	Science	TRUE	matches candidate; verified via esummary
18	TRIB3/HSPA5	15775988	Ohoka N	2005	TRB3, a novel ER stress-inducible gene, is induced via ATF4-CHOP pathway and is involved in cell death.	EMBO J	TRUE	matches candidate; verified via esummary
16-18	UPR review	22251901	Hetz C	2012	The unfolded protein response: controlling cell fate decisions under ER stress and beyond.	Nat Rev Mol Cell Biol	TRUE	matches candidate; verified via esummary
19-21	NOX4/SOD2; NOX4/CAT; CYBB/SOD1	17237347	Bedard K	2007	The NOX family of ROS-generating NADPH oxidases: physiology and pathophysiology.	Physiol Rev	TRUE	matches candidate; verified via esummary
19-21	NOX4/SOD2; NOX4/CAT; CYBB/SOD1	21343298	Takac I	2011	The E-loop is involved in hydrogen peroxide formation by the NADPH oxidase Nox4.	J Biol Chem	TRUE	matches candidate; verified via esummary
22	BECN1/BCL2	16179260	Pattingre S	2005	Bcl-2 antiapoptotic proteins inhibit Beclin 1-dependent autophagy.	Cell	TRUE	matches candidate; verified via esummary
23	TGFB1/SMAD7	9335507	Nakao A	1997	Identification of Smad7, a TGFbeta-inducible antagonist of TGF-beta signalling.	Nature	TRUE	matches candidate; verified via esummary
24	TGFB1/SMAD6	9436979	Hata A	1998	Smad6 inhibits BMP/Smad1 signaling by specifically competing with the Smad4 tumor suppressor.	Genes Dev	TRUE	matches candidate; verified via esummary
24	TGFB1/SMAD6	9335505	Imamura T	1997	Smad6 inhibits signalling by the TGF-beta superfamily.	Nature	TRUE	matches candidate; verified via esummary
25	MMP1/TIMP1	20080133	Brew K	2010	The tissue inhibitors of metalloproteinases (TIMPs): an ancient family with structural and functional diversity.	Biochim Biophys Acta	TRUE	matches candidate; verified via esummary
26	MMP2/TIMP2	2554304	Goldberg GI	1989	Human 72-kilodalton type IV collagenase forms a complex with a tissue inhibitor of metalloproteases designated TIMP-2.	Proc Natl Acad Sci U S A	TRUE	matches candidate; verified via esummary
26	MMP2/TIMP2	7890645	Strongin AY	1995	Mechanism of cell surface activation of 72-kDa type IV collagenase. Isolation of the activated form of the membrane metalloprotease.	J Biol Chem	TRUE	matches candidate; caveat: TIMP2 also required for MT1-MMP-mediated proMMP2 activation
27	MMP3/TIMP1	9288970	Gomis-Rüth FX	1997	Mechanism of inhibition of the human matrix metalloproteinase stromelysin-1 by TIMP-1.	Nature	TRUE	matches candidate; verified via esummary
28	ADAMTS5/TIMP3	11278243	Kashiwagi M	2001	TIMP-3 is a potent inhibitor of aggrecanase 1 (ADAM-TS4) and aggrecanase 2 (ADAM-TS5).	J Biol Chem	TRUE	matches candidate; verified via esummary
29	MMP14/TIMP3	8663332	Will H	1996	The soluble catalytic domain of membrane type 1 matrix metalloproteinase cleaves the propeptide of progelatinase A and initiates autoproteolytic activation. Regulation by TIMP-2 and TIMP-3.	J Biol Chem	TRUE	matches candidate; verified via esummary

### Sheet: robustness_summary
tissue	Synovium	IPFP
n_populations	23	20
n_donors	6	6
detected_combos	666	579
inhibitor_2x_alldonors	366	339
activator_2x_alldonors	65	50
BCL2_BAX_median_fold	33.9	138.1
BCL2_BAX_pops	23/23	20/20
TIMP3_MMP14_median_fold	32.5	36.5
TIMP3_MMP14_pops	23/23	20/20
pairs_inhibitor_favored	24/29	24/29
pairs_binom_p	0.000546	0.000546
programs_inhibitor_favored	7/8	6/8
programs_binom_p	0.0703	0.289
inhibitor_gene_clusters_favored	17/22	17/22
clusters_binom_p	0.0169	0.0169
bg_genes	13719	13714
median_pctile_inhibitor	79.4	82.5
median_pctile_activator	51.2	46.9
paired_wilcox_p	0.000586	0.000141
inhibitors_in_top_quartile	16/29	15/29
activators_in_top_quartile	4/29	4/29
inhibitor_calls_with_activator_CPM_below1	109/366	99/339
strict_both_CPM1_combos	530	436
strict_pairs_inhibitor_favored	24/29	22/28
lodo_pair_directions_all_unchanged	FALSE	FALSE
lodo_min_combo_state_agreement	0.928	0.941
lodo_BCL2_BAX_range	32.2-42.7	113.8-179.2
lodo_TIMP3_MMP14_range	27.9-38.8	27.8-43.5

### Sheet: sign_test_by_class
tissue	pair_set	n	inhibitor_favored	binom_p
Synovium	all 29	29	24	0.00055
Synovium	direct only	19	17	0.00073
Synovium	indirect/proxy only	10	7	0.34375
IPFP	all 29	29	24	0.00055
IPFP	direct only	19	18	8e-05
IPFP	indirect/proxy only	10	6	0.75391

### Sheet: bulk_healthy
tissue	n_pairs	pairs_inhibitor_favored	n_donors	TIMP3_MMP14_fold	note
Synovium	29	23	14	38.7	BAX (median 0 TPM) and several other activators are near the bulk detection floor; bulk folds are reported only where both genes are detected (TIMP3/MMP14).
IPFP	29	22	18	12.9	BAX (median 0 TPM) and several other activators are near the bulk detection floor; bulk folds are reported only where both genes are detected (TIMP3/MMP14).

### Sheet: gene_length_bias
tissue	n_genes	spearman_snMinusBulk_vs_log2len	pairs_spearman_snMinusBulk_vs_lenratio	pairs_p	pairs_inhibitor_longer
Synovium	10244	0.643	0.66	9.77e-05	17
IPFP	9625	0.655	0.478	0.00875	17
