## Supplementary material for "Paired multiomic profiling defines the healthy human synovium–infrapatellar fat pad stromal continuum": Suppl Data 4

### Sheet: README
README
Mapping of the per-tissue (native) populations onto the 16 populations of the joint synovium + IPFP reference.
native_to_main_joint: for each native population, the joint population receiving most of its nuclei (n_in_main, pct_in_main of n_native).
counts_wide: full crosstab, nuclei per native population (rows) by joint population (columns).
Joint object: RNA-only clustering at resolution 0.3 (Methods), hence coarser than either tissue alone.

### Sheet: native_to_main_joint
tissue	native	main_joint	n_in_main	pct_in_main	n_native
IPFP	Adipocyte - secretory (CFD+/C1QTNF7+)	Adipocyte (GPAM+/DGAT2+/CIDEA+)	1780	98.3	1810
IPFP	Adipocyte - lipogenic (GPAM+/DGAT2+)	Adipocyte (GPAM+/DGAT2+/CIDEA+)	1629	100	1629
IPFP	Adipocyte - low-complexity (QC)	Adipocyte (GPAM+/DGAT2+/CIDEA+)	1139	98.4	1158
IPFP	B / plasma cell	B / plasma cell (CD79A+/MZB1+/IGKC+)	23	50	46
IPFP	Endothelial - Arterial (GJA5+)	Endothelial — arterial (GJA5+/HTR4+)	1232	95.4	1292
IPFP	Endothelial - Capillary (CA4+)	Endothelial — capillary (CA4+/BTNL9+/CD300LG+)	1839	88.2	2084
IPFP	Endothelial - Lymphatic (PROX1+)	Endothelial — lymphatic (PROX1+/CCL21+)	146	97.3	150
IPFP	Endothelial - Venous (ACKR1+)	Endothelial — venous (ACKR1+/SLCO2A1+)	608	94.6	643
IPFP	Fibroblast - SMOC1+/GHR+	Fibroblast — homeostatic (CXCL14+/APOD+/C7+)	1732	92.2	1878
IPFP	Fibroblast - CXCL14+/IGFBP7+	Fibroblast — homeostatic (CXCL14+/APOD+/C7+)	1249	88.6	1410
IPFP	Fibroblast - lipid-laden (CIDEA+/CD36+)	Fibroblast — homeostatic (CXCL14+/APOD+/C7+)	379	35.6	1064
IPFP	Fibroblast - adhesion (ITGA11+/SULF1+)	Fibroblast — sublining (DPP4+/COMP+/CILP+)	1977	85.8	2303
IPFP	Fibroblast - matrix-high (COMP+/CILP+)	Fibroblast — sublining (DPP4+/COMP+/CILP+)	1274	84.7	1505
IPFP	Fibroblast - lining-like (CLIC5+/HAS1+)	Fibroblast — synovial lining (PRG4+/HAS1+/CRTAC1+)	247	90.8	272
IPFP	Mast cell	Mast cell (CPA3+/TPSAB1+/MS4A2+)	96	96	100
IPFP	Macrophage	Myeloid — macrophage (F13A1+/MS4A6A+/FCGR2A+)	1791	94.1	1904
IPFP	Monocyte / dendritic cell	Myeloid — macrophage (F13A1+/MS4A6A+/FCGR2A+)	119	99.2	120
IPFP	Mural - Pericyte (KCNJ8+)	Pericyte (KCNJ8+/FHL5+)	624	92.6	674
IPFP	T cell	T cell (IL7R+/THEMIS+/BCL11B+)	424	93.8	452
IPFP	Mural - Vascular smooth muscle (MYH11+)	Vascular smooth muscle (MYH11+/ACTG2+/DES+)	286	98.6	290
Synovium	Adipocytes	Adipocyte (GPAM+/DGAT2+/CIDEA+)	617	97.6	632
Synovium	B_Cells	B / plasma cell (CD79A+/MZB1+/IGKC+)	35	70	50
Synovium	Arterial_Endothelial	Endothelial — arterial (GJA5+/HTR4+)	2957	93.9	3150
Synovium	Microvascular_Endothelial	Endothelial — capillary (CA4+/BTNL9+/CD300LG+)	604	98.2	615
Synovium	Lymphatic_Endothelial	Endothelial — lymphatic (PROX1+/CCL21+)	981	89.4	1097
Synovium	Venous_Endothelial	Endothelial — venous (ACKR1+/SLCO2A1+)	2261	88.6	2552
Synovium	Homeostatic_Fibroblasts	Fibroblast — homeostatic (CXCL14+/APOD+/C7+)	2716	94.1	2885
Synovium	Perivascular_Fibroblasts	Fibroblast — homeostatic (CXCL14+/APOD+/C7+)	1150	50.5	2277
Synovium	DPP4_Sublining_Fibroblasts	Fibroblast — sublining (DPP4+/COMP+/CILP+)	2180	80.1	2721
Synovium	Fibrocartilage	Fibroblast — sublining (DPP4+/COMP+/CILP+)	1465	74.6	1965
Synovium	ECM_Remodeling_Sublining_Fibroblasts	Fibroblast — sublining (DPP4+/COMP+/CILP+)	1078	82.7	1303
Synovium	Perivascular_Sublining_Fibroblasts	Fibroblast — sublining (DPP4+/COMP+/CILP+)	945	85.9	1100
Synovium	PRG4_Lining_Fibroblasts	Fibroblast — synovial lining (PRG4+/HAS1+/CRTAC1+)	3936	92.2	4271
Synovium	Inflammatory_Lining_Fibroblasts	Fibroblast — synovial lining (PRG4+/HAS1+/CRTAC1+)	298	64.4	463
Synovium	Mast_Cells	Mast cell (CPA3+/TPSAB1+/MS4A2+)	58	96.7	60
Synovium	Inflammatory_Macrophages	Myeloid — macrophage (F13A1+/MS4A6A+/FCGR2A+)	2791	97.5	2863
Synovium	Resident_Macrophages	Myeloid — macrophage (F13A1+/MS4A6A+/FCGR2A+)	1765	98.4	1793
Synovium	Dendritic_Cells	Myeloid — macrophage (F13A1+/MS4A6A+/FCGR2A+)	656	59.5	1102
Synovium	VSMCs	Pericyte (KCNJ8+/FHL5+)	473	82	577
Synovium	Nerve_Sheath_Barrier_Cells	Perineurial / nerve-sheath barrier (CLDN1+/SLC2A1+/NGFR+)	454	95.4	476
Synovium	T_Cells	T cell (IL7R+/THEMIS+/BCL11B+)	619	96	645
Synovium	Plasma_Cells	Unassigned — low-signal / mixed (doublet-ambient suspect)	314	36.2	868
Synovium	VSMC_Like	Vascular smooth muscle (MYH11+/ACTG2+/DES+)	453	97	467

### Sheet: counts_wide
native_q	Adipocyte (GPAM+/DGAT2+/CIDEA+)	B / plasma cell (CD79A+/MZB1+/IGKC+)	Endothelial — arterial (GJA5+/HTR4+)	Endothelial — capillary (CA4+/BTNL9+/CD300LG+)	Endothelial — lymphatic (PROX1+/CCL21+)	Endothelial — venous (ACKR1+/SLCO2A1+)	Fibroblast — homeostatic (CXCL14+/APOD+/C7+)	Fibroblast — sublining (DPP4+/COMP+/CILP+)	Fibroblast — synovial lining (PRG4+/HAS1+/CRTAC1+)	Mast cell (CPA3+/TPSAB1+/MS4A2+)	Myeloid — macrophage (F13A1+/MS4A6A+/FCGR2A+)	Pericyte (KCNJ8+/FHL5+)	Perineurial / nerve-sheath barrier (CLDN1+/SLC2A1+/NGFR+)	T cell (IL7R+/THEMIS+/BCL11B+)	Unassigned — low-signal / mixed (doublet-ambient suspect)	Vascular smooth muscle (MYH11+/ACTG2+/DES+)
IPFP: Adipocyte - lipogenic (GPAM+/DGAT2+)	1629	0	0	0	0	0	0	0	0	0	0	0	0	0	0	0
IPFP: Adipocyte - low-complexity (QC)	1139	0	0	2	0	0	1	2	4	0	5	0	0	0	5	0
IPFP: Adipocyte - secretory (CFD+/C1QTNF7+)	1780	0	0	0	0	0	3	3	23	0	0	0	0	0	1	0
IPFP: B / plasma cell	5	23	0	0	0	0	0	0	11	0	1	1	0	0	5	0
IPFP: Endothelial - Arterial (GJA5+)	2	0	1232	50	1	1	0	0	0	0	0	0	0	0	6	0
IPFP: Endothelial - Capillary (CA4+)	5	0	24	1839	1	144	0	0	0	0	0	0	0	0	71	0
IPFP: Endothelial - Lymphatic (PROX1+)	1	0	0	0	146	2	0	0	0	0	0	0	0	0	1	0
IPFP: Endothelial - Venous (ACKR1+)	0	0	3	0	1	608	0	0	0	0	0	0	0	0	31	0
IPFP: Fibroblast - CXCL14+/IGFBP7+	0	0	0	0	0	0	1249	44	5	0	0	7	99	0	6	0
IPFP: Fibroblast - SMOC1+/GHR+	0	0	3	0	0	0	1732	81	50	0	1	0	5	0	6	0
IPFP: Fibroblast - adhesion (ITGA11+/SULF1+)	0	0	3	0	0	1	285	1977	28	0	0	0	4	1	4	0
IPFP: Fibroblast - lining-like (CLIC5+/HAS1+)	0	0	1	0	0	0	21	3	247	0	0	0	0	0	0	0
IPFP: Fibroblast - lipid-laden (CIDEA+/CD36+)	120	0	12	3	5	1	379	146	321	2	10	0	7	0	58	0
IPFP: Fibroblast - matrix-high (COMP+/CILP+)	1	0	0	0	0	0	121	1274	104	0	0	1	2	0	2	0
IPFP: Macrophage	79	1	2	2	0	0	4	4	2	0	1791	0	1	1	16	1
IPFP: Mast cell	0	1	1	0	0	0	0	0	2	96	0	0	0	0	0	0
IPFP: Monocyte / dendritic cell	0	1	0	0	0	0	0	0	0	0	119	0	0	0	0	0
IPFP: Mural - Pericyte (KCNJ8+)	27	0	0	7	1	1	0	0	0	0	0	624	0	0	5	9
IPFP: Mural - Vascular smooth muscle (MYH11+)	2	0	0	0	0	0	0	0	0	0	0	2	0	0	0	286
IPFP: T cell	8	0	3	1	2	1	7	3	0	0	2	0	0	424	1	0
Synovium: Adipocytes	617	0	0	0	0	0	5	0	8	0	1	0	0	0	1	0
Synovium: Arterial_Endothelial	1	0	2957	185	0	2	0	0	0	1	0	1	0	0	3	0
Synovium: B_Cells	0	35	0	1	0	1	0	0	0	1	6	0	0	3	3	0
Synovium: DPP4_Sublining_Fibroblasts	14	0	5	0	0	0	449	2180	25	1	6	1	1	3	36	0
Synovium: Dendritic_Cells	27	5	26	16	0	15	28	39	70	1	656	1	0	0	218	0
Synovium: ECM_Remodeling_Sublining_Fibroblasts	5	0	2	0	0	0	188	1078	25	1	2	0	0	0	2	0
Synovium: Fibrocartilage	11	0	3	1	0	0	453	1465	9	2	5	1	2	0	13	0
Synovium: Homeostatic_Fibroblasts	29	0	1	0	0	0	2716	64	26	1	8	1	25	0	14	0
Synovium: Inflammatory_Lining_Fibroblasts	6	0	4	0	0	0	42	103	298	0	1	0	0	0	9	0
Synovium: Inflammatory_Macrophages	4	1	1	0	1	0	0	0	0	0	2791	1	1	2	60	1
Synovium: Lymphatic_Endothelial	3	0	5	2	981	7	13	15	10	0	16	2	0	2	41	0
Synovium: Mast_Cells	0	0	0	0	0	0	0	0	0	58	0	0	0	1	1	0
Synovium: Microvascular_Endothelial	1	0	0	604	0	4	0	0	0	0	0	4	1	0	1	0
Synovium: Nerve_Sheath_Barrier_Cells	1	0	0	0	0	0	16	2	1	0	2	0	454	0	0	0
Synovium: PRG4_Lining_Fibroblasts	35	0	13	1	3	0	43	114	3936	2	17	2	2	0	103	0
Synovium: Perivascular_Fibroblasts	76	0	4	0	0	0	1150	111	819	4	9	10	1	1	90	2
Synovium: Perivascular_Sublining_Fibroblasts	7	0	1	0	0	0	59	945	9	0	4	0	65	0	10	0
Synovium: Plasma_Cells	32	18	293	40	1	53	25	14	41	2	17	13	1	1	314	3
Synovium: Resident_Macrophages	3	0	1	0	0	0	4	6	10	1	1765	0	1	0	1	1
Synovium: T_Cells	1	1	2	0	0	4	7	2	5	0	0	1	0	619	3	0
Synovium: VSMC_Like	0	0	0	0	0	0	0	0	0	0	0	14	0	0	0	453
Synovium: VSMCs	0	0	0	0	0	0	3	2	10	0	4	473	0	0	0	85
Synovium: Venous_Endothelial	5	0	6	240	3	2261	0	0	0	1	0	0	0	0	36	0
