## Supplementary material for "Paired multiomic profiling defines the healthy human synovium–infrapatellar fat pad stromal continuum": Suppl Data 5

### Sheet: README
README
Supplementary Data 5. The 20 healthy knee donors in this study and their SPARC subject identifiers (Methods, Donors; Data availability).
donors: one row per donor. Donor = tissue-program donor number; Multiome label = the donor label used in the figures (D1–D6, single-nucleus multiome donors only); age in years and sex as recorded.
SPARC Subject ID: subject identifier in the SPARC datasets (Data availability); it lists both knees of a donor.
Assay columns: Yes = that tissue of the donor was used for that assay; blank = not used. Bulk cohorts: 14 synovium and 18 IPFP donors (13 both); multiome: 6 donors, both tissues.
For D3 (Normal #6) the single-nucleus synovium came from the contralateral knee, also macroscopic grade 1 (Methods).

### Sheet: donors
Donor	Multiome label	Age	Sex	SPARC Subject ID	IPFP Bulk RNA-seq	IPFP snMultiome	Synovium Bulk RNA-seq	Synovium snMultiome
Normal #1		37	M	sub-23-009-23-010-SP23-005	Yes		Yes
Normal #3	D1	23	M	sub-23-019-23-020-SP23-010	Yes	Yes		Yes
Normal #5	D2	48	F	sub-23-027-23-028-SP23-013	Yes	Yes		Yes
Normal #6	D3	40	F	sub-23-029-23-030-SP23-015	Yes	Yes	Yes	Yes
Normal #7		29	M	sub-23-037-23-038-SP23-021	Yes		Yes
Normal #8		25	M	sub-23-045-23-046-SP23-027	Yes		Yes
Normal #10	D4	34	M	sub-24-001-24-002-SP23-031		Yes		Yes
Normal #11	D5	18	M	sub-24-003-24-004-SP24-001	Yes	Yes	Yes	Yes
Normal #12		29	M	sub-24-007-24-008-SP24-004	Yes
Normal #13		37	M	sub-24-009-24-010-SP24-005	Yes		Yes
Normal #14	D6	37	F	sub-24-015-24-016-SP24-008	Yes	Yes	Yes	Yes
Normal #15		28	M	sub-24-017-24-018-SP24-010			Yes
Normal #16		31	M	sub-24-025-24-026-SP24-014	Yes		Yes
Normal #17		23	M	sub-24-027-24-028-SP24-015	Yes		Yes
Normal #18		36	M	sub-24-031-24-032-SP24-018	Yes		Yes
Normal #19		23	M	sub-24-043-24-044-SP24-025	Yes
Normal #20		29	M	sub-24-047-24-048-SP24-029	Yes		Yes
Normal #21		38	M	sub-25-007-25-008-SP25-004	Yes		Yes
Normal #22		23	F	sub-25-009-25-010-SP25-009	Yes
Normal #23		38	F	sub-25-011-25-012-SP25-011	Yes		Yes
