## Supplementary material for "Paired multiomic profiling defines the healthy human synovium–infrapatellar fat pad stromal continuum": Suppl Data 6

### Sheet: README
README
Supplementary Data 6. The 26 cell-turnover programs scored in the single-nucleus data (Methods, Cell-cycle state and turnover programs; Fig. 9).
definitions: each program is an external MSigDB set (msigdbr 7.5.1), named by identifier; n_set = genes in the set, n_present = genes present in the data.
pseudotime_trends: Spearman rho of the donor-averaged, depth-residualized module score against pseudotime decile, in the joint trajectory and each tissue alone, with donors concordant in direction.
Columns: rho_vs_pseudotime = Spearman rho over the ten deciles; mean_first_decile / mean_last_decile = donor-averaged residualized score in the first and last decile; peak_decile = decile of the maximum; half_change_decile = decile by which half of the total change has occurred; donors_concordant / donors_tested = donors whose own rho has the sign of the pooled rho. Fig. 9e shades programs with |…
S-phase and G2/M lists for the cycling call are Seurat cc.genes.updated.2019 (Tirosh et al. 2016).

### Sheet: definitions
program	family	msigdb_collection	msigdb_set	n_set	n_present
Cycling_E2F_targets	Proliferation	H	HALLMARK_E2F_TARGETS	200	198
Cycling_G2M_checkpoint	Proliferation	H	HALLMARK_G2M_CHECKPOINT	200	195
Replication_licensing	Proliferation	C2	REACTOME_ACTIVATION_OF_THE_PRE_REPLICATIVE_COMPLEX	33	33
Quiescence_up	Quiescence	C2	GRAHAM_NORMAL_QUIESCENT_VS_NORMAL_DIVIDING_UP	64	60
G0_and_early_G1	Quiescence	C2	REACTOME_G0_AND_EARLY_G1	27	27
Senescence_up	Senescence	C2	FRIDMAN_SENESCENCE_UP	77	77
SASP	Senescence	C2	REACTOME_SENESCENCE_ASSOCIATED_SECRETORY_PHENOTYPE_SASP	110	52
DNA_damage_telomere_senescence	Senescence	C2	REACTOME_DNA_DAMAGE_TELOMERE_STRESS_INDUCED_SENESCENCE	78	28
p53_pathway	Senescence	H	HALLMARK_P53_PATHWAY	200	196
Macroautophagy	Organelle turnover	C5	GOBP_MACROAUTOPHAGY	310	305
Mitophagy	Organelle turnover	C5	GOBP_AUTOPHAGY_OF_MITOCHONDRION	88	86
Mitophagy_PINK1_PRKN	Organelle turnover	C2	REACTOME_PINK1_PRKN_MEDIATED_MITOPHAGY	22	22
Mitophagy_receptor	Organelle turnover	C2	REACTOME_RECEPTOR_MEDIATED_MITOPHAGY	11	11
ER_phagy	Organelle turnover	C5	GOBP_RETICULOPHAGY	14	13
Lipophagy	Organelle turnover	C5	GOBP_LIPOPHAGY	7	7
Aggrephagy	Organelle turnover	C5	GOBP_AGGREPHAGY	10	10
Chaperone_mediated_autophagy	Organelle turnover	C2	REACTOME_CHAPERONE_MEDIATED_AUTOPHAGY	22	22
Lysosome	Organelle turnover	C2	KEGG_LYSOSOME	121	121
Proteasome	Organelle turnover	C2	KEGG_PROTEASOME	46	44
DNA_replication	DNA replication-coupled repair	C2	REACTOME_DNA_REPLICATION	189	131
Mismatch_repair	DNA replication-coupled repair	C2	KEGG_MISMATCH_REPAIR	23	23
Homologous_recombination	DNA replication-coupled repair	C2	REACTOME_HDR_THROUGH_HOMOLOGOUS_RECOMBINATION_HRR	67	67
Nucleotide_excision_repair	DNA replication-independent repair	C2	KEGG_NUCLEOTIDE_EXCISION_REPAIR	44	44
TC_NER	DNA replication-independent repair	C2	REACTOME_TRANSCRIPTION_COUPLED_NUCLEOTIDE_EXCISION_REPAIR_TC_NER	78	78
Base_excision_repair	DNA replication-independent repair	C2	KEGG_BASE_EXCISION_REPAIR	35	33
NHEJ	DNA replication-independent repair	C2	KEGG_NON_HOMOLOGOUS_END_JOINING	13	13

### Sheet: pseudotime_trends
trajectory	program	rho_vs_pseudotime	mean_first_decile	mean_last_decile	peak_decile	half_change_decile	donors_concordant	donors_tested
joint	Cycling_E2F_targets	-0.552	-0.0003	-0.0147	6	10	6	6
joint	Cycling_G2M_checkpoint	-0.285	0.0018	-0.0103	5	9	6	6
joint	Replication_licensing	-0.297	-0.0073	-0.0014	6	1	3	6
joint	Quiescence_up	0.091	0.0056	-0.0081	8	1	4	6
joint	G0_and_early_G1	-0.03	-0.0087	-0.0036	4	1	2	6
joint	Senescence_up	-0.418	0.093	-0.0729	1	2	6	6
joint	SASP	-0.588	0.0163	-0.0446	1	2	5	6
joint	DNA_damage_telomere_senescence	0.164	-0.0131	-0.0117	5	2	1	6
joint	p53_pathway	-0.455	0.0073	-0.0289	1	2	6	6
joint	Macroautophagy	-0.952	0.0037	-0.0242	2	9	6	6
joint	Mitophagy	-0.939	0.0251	-0.0121	1	9	5	6
joint	Mitophagy_PINK1_PRKN	0.212	0.0617	-0.0096	1	1	1	6
joint	Mitophagy_receptor	-0.127	0.0058	-0.014	8	2	5	6
joint	ER_phagy	-0.624	0.0788	-0.0205	1	9	6	6
joint	Lipophagy	-0.309	-0.0285	-0.0325	2	3	4	6
joint	Aggrephagy	-0.952	0.0435	-0.0472	1	3	5	6
joint	Chaperone_mediated_autophagy	-0.455	0.1514	-0.0717	1	2	5	6
joint	Lysosome	-0.612	0.0265	-0.0594	1	4	6	6
joint	Proteasome	0.321	0.0255	0.0142	1	1	3	6
joint	DNA_replication	-0.127	0.0137	0	1	2	5	6
joint	Mismatch_repair	0.152	-0.0008	0.0113	6	3	5	6
joint	Homologous_recombination	-0.442	-0.0014	-0.0103	6	4	6	6
joint	Nucleotide_excision_repair	0.515	-0.0058	0.0206	10	3	4	6
joint	TC_NER	-0.552	0.0139	-0.0051	1	2	5	6
joint	Base_excision_repair	0.709	-0.002	0.0047	9	9	6	6
joint	NHEJ	-0.418	0.0081	-0.0109	6	3	4	6
synovium alone	Cycling_E2F_targets	-0.248	-0.0004	-0.0062	7	2	3	6
synovium alone	Cycling_G2M_checkpoint	0.285	-0.0007	0	9	5	4	6
synovium alone	Replication_licensing	0.188	-0.012	-0.0007	7	3	5	6
synovium alone	Quiescence_up	-0.152	0.0131	-0.006	9	4	4	6
synovium alone	G0_and_early_G1	0.248	-0.0015	-0.0029	7	5	5	6
synovium alone	Senescence_up	-0.588	0.1121	-0.0366	1	3	6	6
synovium alone	SASP	-0.891	0.0166	-0.0246	1	2	6	6
synovium alone	DNA_damage_telomere_senescence	0.745	-0.0193	-0.0057	7	6	6	6
synovium alone	p53_pathway	-0.527	0.0194	-0.0182	1	2	5	6
synovium alone	Macroautophagy	-0.733	-0.0009	-0.0119	3	10	6	6
synovium alone	Mitophagy	-0.661	0.0276	0.0074	1	2	5	6
synovium alone	Mitophagy_PINK1_PRKN	-0.261	0.0787	-0.0258	1	2	4	6
synovium alone	Mitophagy_receptor	0.212	0.0017	-0.003	8	3	3	6
synovium alone	ER_phagy	-0.564	0.0817	0.0192	8	6	6	6
synovium alone	Lipophagy	0.152	-0.0509	-0.0305	10	1	2	6
synovium alone	Aggrephagy	-1	0.0252	-0.028	1	5	5	6
synovium alone	Chaperone_mediated_autophagy	-0.673	0.1549	-0.0587	1	2	6	6
synovium alone	Lysosome	-0.745	0.0285	-0.0254	1	2	6	6
synovium alone	Proteasome	-0.806	0.0361	-0.0058	1	2	6	6
synovium alone	DNA_replication	-0.794	0.0175	-0.0064	1	2	5	6
synovium alone	Mismatch_repair	0.612	0.0041	0.0094	8	7	5	6
synovium alone	Homologous_recombination	-0.115	-0.0009	-0.0109	1	2	4	6
synovium alone	Nucleotide_excision_repair	0.176	-0.007	0.0051	5	2	4	6
synovium alone	TC_NER	-0.77	0.0158	-0.008	1	3	6	6
synovium alone	Base_excision_repair	0.03	-0.0004	-0.001	1	1	5	6
synovium alone	NHEJ	0.042	0.0019	-0.003	8	1	4	6
IPFP alone	Cycling_E2F_targets	-0.879	0.0067	-0.0166	1	6	6	6
IPFP alone	Cycling_G2M_checkpoint	-0.661	-0.001	-0.0134	3	6	6	6
IPFP alone	Replication_licensing	0.285	-0.0097	-0.0059	5	4	4	6
IPFP alone	Quiescence_up	0.515	-0.0224	-0.0108	8	6	4	6
IPFP alone	G0_and_early_G1	0.03	-0.0088	-0.0116	5	4	3	6
IPFP alone	Senescence_up	-0.976	0.1274	-0.0805	1	3	6	6
IPFP alone	SASP	-0.794	0.0426	-0.0411	1	3	6	6
IPFP alone	DNA_damage_telomere_senescence	-0.188	-0.0218	-0.0183	5	1	4	6
IPFP alone	p53_pathway	-0.758	0.0241	-0.0278	1	3	6	6
IPFP alone	Macroautophagy	-0.879	-0.0041	-0.0294	3	6	6	6
IPFP alone	Mitophagy	-0.927	0.0221	-0.0153	1	6	5	6
IPFP alone	Mitophagy_PINK1_PRKN	-0.261	0.1481	-0.0041	1	2	6	6
IPFP alone	Mitophagy_receptor	-0.855	0.0099	-0.0199	5	8	6	6
IPFP alone	ER_phagy	-0.915	0.048	-0.0519	3	7	6	6
IPFP alone	Lipophagy	-0.018	-0.0502	-0.014	3	1	4	6
IPFP alone	Aggrephagy	-0.818	0.0064	-0.0542	2	5	5	6
IPFP alone	Chaperone_mediated_autophagy	-0.964	0.2917	-0.0685	1	3	6	6
IPFP alone	Lysosome	-0.782	0.0188	-0.0555	2	5	6	6
IPFP alone	Proteasome	-0.055	0.0515	0.0205	1	2	2	6
IPFP alone	DNA_replication	-0.37	0.0324	0.0036	1	2	5	6
IPFP alone	Mismatch_repair	0.418	-0.0037	0.0064	4	3	5	6
IPFP alone	Homologous_recombination	-0.709	0.009	-0.0141	5	2	4	6
IPFP alone	Nucleotide_excision_repair	0.879	-0.0017	0.0237	9	5	6	6
IPFP alone	TC_NER	-0.842	0.0401	-0.0022	1	2	4	6
IPFP alone	Base_excision_repair	0.067	0.0097	0.0022	1	1	4	6
IPFP alone	NHEJ	-0.661	0.0067	-0.0068	2	6	4	6
